# Phenotypic dissection of epithelial lineages and therapeutic manipulation of differentiation programs in human Adenoid Cystic Carcinomas (ACCs)

**DOI:** 10.1101/2022.01.19.476843

**Authors:** Sara Viragova, Luis Aparicio, Junfei Zhao, Luis E. Valencia Salazar, Alexandra Schurer, Anika Dhuri, Debashis Sahoo, Christopher A. Moskaluk, Raul Rabadan, Piero Dalerba

## Abstract

*Adenoid Cystic Carcinoma* (ACC) is a rare and aggressive form of salivary gland cancer, characterized by the co-existence within tumor tissues of two distinct populations of malignant cells, phenotypically similar to the myoepithelial and ductal lineages of normal salivary glands. Using a novel computational approach for single-cell RNA-seq analysis, we identified two cell-surface markers (CD49f, KIT) that enable the differential purification of myoepithelial-like (CD49f^high^/KIT^neg^) and ductal-like (CD49f^low^/KIT^+^) cells from ACC *patient derived xenografts* (PDX). Using prospective xeno-transplantation experiments, we demonstrate that myoepithelial-like cells act as progenitors of ductal-like cells. Using *three-dimensional* (3D) organoid cultures, we demonstrate that agonists of *retinoic acid* (RA) signaling promote differentiation of myoepithelial-like cells into ductal-like cells, while inhibitors of RA signaling selectively kill ductal-like cells. Finally, we demonstrate that BMS493, an inverse agonist of RA signaling, can be successfully leveraged for the *in vivo* treatment of human ACCs.
