## Supplementary Table 1 for "Phenotypic dissection of epithelial lineages and therapeutic manipulation of differentiation programs in human Adenoid Cystic Carcinomas (ACCs)"

### Sheet: Viragova_et_al_Table1
Tumor	Donor Age	Donor Sex	Tumor status	Tumor site	Primary Tumor Site	Tumor Grade
ACCX5M1	54	Male	Metastasis	Lung	Oral cavity	2
ACCX6	33	Male	Metastasis	Lung	Parotid gland	2
ACCX14	40	Female	Primary	Trachea		1
ACCX22	36	Female	Primary	Parotid gland		1
SGTX6	49	Female	Metastasis	Liver	Oral cavity	2
ACCX9	77	Female	Primary	Parotid gland		3
ACCX11	55	Female	Primary	Sinonasal cavity		3
