## Supplementary Table 2 for "Phenotypic dissection of epithelial lineages and therapeutic manipulation of differentiation programs in human Adenoid Cystic Carcinomas (ACCs)"

### Sheet: Viragova_et_al_Table2
Gene	baseMean	log2FoldChange	lfcSE	stat	pvalue	padj	Population
ANXA8L1	901.339	6.03547	0.242841	20.7357	1.65173e-95	2.82512e-91	KIT
CGB7	196.632	-4.27435	0.204716	-15.9946	1.39416e-57	1.19228e-53	CD49f
ELF5	327.178	5.46422	0.293333	15.219	2.64692e-52	1.5091e-48	KIT
KIT	3296.89	4.86935	0.27184	14.2339	5.6431e-46	2.41299e-42	KIT
JAG2	1958.01	-3.16384	0.154791	-13.9791	2.09154e-44	7.15475e-41	CD49f
NTF4	174.994	-4.09416	0.225171	-13.7414	5.73909e-43	1.63602e-39	CD49f
CEMIP	112.951	-4.79705	0.29033	-13.0784	4.37508e-39	1.06902e-35	CD49f
TMPRSS2	558.678	5.51636	0.355998	12.6865	7.02684e-37	1.50234e-33	KIT
LFNG	603.405	-3.47397	0.205074	-12.0638	1.64027e-33	3.11724e-30	CD49f
PDGFA	1520.03	-2.30606	0.109083	-11.973	4.91914e-33	8.4137e-30	CD49f
UCN2	322.591	-4.37996	0.288468	-11.7169	1.04364e-31	1.62277e-28	CD49f
BARX2	193.296	4.37795	0.296109	11.4078	3.82362e-30	5.44994e-27	KIT
COL7A1	15802.7	-4.05742	0.268187	-11.4003	4.16526e-30	5.4802e-27	CD49f
TP73	687.779	-4.19919	0.281357	-11.3706	5.86059e-30	7.15996e-27	CD49f
PDGFRA	2449.16	-2.7861	0.157212	-11.3611	6.53333e-30	7.44974e-27	CD49f
PDZK1	2983.06	-5.29494	0.39501	-10.873	1.55025e-27	1.65722e-24	CD49f
SERPINF1	1045.09	-5.35351	0.402664	-10.8117	3.02856e-27	3.04709e-24	CD49f
KLHL29	457.939	-3.89974	0.269696	-10.7519	5.80556e-27	5.51658e-24	CD49f
NEBL	580.154	4.30952	0.309043	10.7089	9.24268e-27	8.32036e-24	KIT
SLPI	681.802	4.54388	0.333984	10.6109	2.65072e-26	2.2669e-23	KIT
MMP2	457.337	-4.56038	0.342917	-10.3826	2.9743e-25	2.42249e-22	CD49f
HTRA1	4871.63	-5.63387	0.451552	-10.2621	1.04409e-24	8.11733e-22	CD49f
CLDN8	138.163	5.83231	0.471304	10.2531	1.14646e-24	8.52568e-22	KIT
PEG3	8830.85	-2.63429	0.160528	-10.1807	2.41845e-24	1.72355e-21	CD49f
B3GALT5	344.146	4.88543	0.382715	10.1523	3.23703e-24	2.21465e-21	KIT
COBL	555.663	4.1524	0.31092	10.1389	3.71098e-24	2.44125e-21	KIT
GUCY1A1	1913.84	5.17212	0.41436	10.0688	7.58717e-24	4.66689e-21	KIT
NECTIN4	951.209	4.76817	0.374266	10.0682	7.63991e-24	4.66689e-21	KIT
PRRX2	124.985	4.48713	0.347122	10.0458	9.58373e-24	5.65242e-21	KIT
AIF1L	1212.65	2.47483	0.147369	10.0077	1.40982e-23	8.03785e-21	KIT
TPM2	4870.34	-3.30619	0.231551	-9.95975	2.28629e-23	1.26144e-20	CD49f
RHOV	1292.96	5.07048	0.412525	9.86723	5.7738e-23	3.0861e-20	KIT
FBLN1	2329.81	-3.46066	0.250704	-9.81501	9.70297e-23	5.02908e-20	CD49f
CALML5	806.5	4.95648	0.404866	9.77232	1.48022e-22	7.44636e-20	KIT
TMC6	264.43	2.57849	0.16164	9.76549	1.5834e-22	7.73784e-20	KIT
ADGRV1	244.438	3.35923	0.24377	9.67811	3.73544e-22	1.77475e-19	KIT
MYL9	4312.5	-4.28139	0.340791	-9.62874	6.0468e-22	2.79526e-19	CD49f
CLDN3	757.952	4.78179	0.395847	9.55365	1.25211e-21	5.6358e-19	KIT
AZGP1	10289.8	5.05813	0.425753	9.53164	1.54812e-21	6.78949e-19	KIT
LIMS2	292.385	-4.37037	0.354222	-9.51487	1.81948e-21	7.78011e-19	CD49f
TGFB1I1	870.013	-2.56925	0.165166	-9.50108	2.07717e-21	8.66533e-19	CD49f
ENPP4	121.743	3.10519	0.224474	9.37832	6.70337e-21	2.72987e-18	KIT
PDPN	424.015	-4.92312	0.421048	-9.31752	1.19092e-20	4.7317e-18	CD49f
PDZK1P1	240.499	-5.05068	0.434846	-9.3152	1.21723e-20	4.7317e-18	CD49f
GABRP	15379.1	3.96843	0.318985	9.30586	1.32911e-20	5.05181e-18	KIT
EDNRB	864.594	-4.32576	0.357495	-9.30294	1.36613e-20	5.07964e-18	CD49f
GAB2	843.261	2.34123	0.144687	9.26986	1.86384e-20	6.78277e-18	KIT
ITGB4	16503.3	-2.31659	0.143886	-9.1502	5.68279e-20	2.02497e-17	CD49f
IL17B	118.673	-6.96455	0.654744	-9.10974	8.25771e-20	2.8248e-17	CD49f
PPP1R14A	194.325	-3.43573	0.267359	-9.11032	8.21425e-20	2.8248e-17	CD49f
CSPG4	1891.18	-3.99951	0.329371	-9.10678	8.48649e-20	2.84613e-17	CD49f
PKP1	3922.78	5.02825	0.445715	9.03774	1.59947e-19	5.26102e-17	KIT
SLC28A3	172.996	6.3996	0.603079	8.95339	3.44741e-19	1.11254e-16	KIT
TP63	1697.02	-4.29905	0.370372	-8.90739	5.22483e-19	1.65492e-16	CD49f
ANXA8	901.437	4.59246	0.411989	8.71981	2.78674e-18	8.63014e-16	KIT
WLS	719.091	-3.08213	0.238824	-8.71824	2.82559e-18	8.63014e-16	CD49f
ADCY5	365.968	-5.82826	0.561603	-8.59727	8.16333e-18	2.44957e-15	CD49f
PRR15L	133.396	6.39179	0.628514	8.57863	9.60077e-18	2.83123e-15	KIT
NGF	443.971	-4.60281	0.422382	-8.52975	1.46669e-17	4.25191e-15	CD49f
WNT3A	63.6301	-4.81485	0.447971	-8.51584	1.65392e-17	4.71478e-15	CD49f
ITPR2	2678.87	2.88521	0.221693	8.50372	1.83617e-17	5.14849e-15	KIT
IGFBP5	7217.83	-3.82468	0.332925	-8.48443	2.16781e-17	5.98035e-15	CD49f
SYT7	643.554	3.66773	0.316035	8.44124	3.13988e-17	8.52452e-15	KIT
ZNF423	81.1286	-3.2383	0.267029	-8.38222	5.1938e-17	1.38804e-14	CD49f
SMOC2	947.598	-3.35192	0.281503	-8.35487	6.55027e-17	1.72363e-14	CD49f
ANKRD65	263.048	-3.73551	0.327849	-8.34381	7.19362e-17	1.86424e-14	CD49f
BICDL2	515.012	4.21681	0.388284	8.28469	1.18418e-16	2.97855e-14	KIT
OSR1	1382.5	-2.3474	0.162609	-8.28613	1.1699e-16	2.97855e-14	CD49f
TGFA	742.808	3.89139	0.349993	8.26129	1.44108e-16	3.57221e-14	KIT
TNFSF10	136.949	3.82745	0.342896	8.24578	1.64092e-16	4.00948e-14	KIT
COMP	315.807	-5.21579	0.511994	-8.23406	1.80971e-16	4.35962e-14	CD49f
MATN2	5459.67	-4.70232	0.451306	-8.20357	2.33356e-16	5.42963e-14	CD49f
PDGFB	655.863	-3.75044	0.335306	-8.20277	2.34911e-16	5.42963e-14	CD49f
SEMA3A	1076.78	-4.46292	0.422058	-8.20483	2.3091e-16	5.42963e-14	CD49f
SLC12A1	117.024	3.79208	0.340526	8.19932	2.41757e-16	5.51336e-14	KIT
AZGP1P1	218.18	4.18928	0.390371	8.16988	3.08707e-16	6.94753e-14	KIT
PRR36	428.811	2.87366	0.229437	8.16633	3.17908e-16	7.0617e-14	KIT
ITPR1	1808.48	-3.78135	0.341049	-8.15528	3.48381e-16	7.63938e-14	CD49f
SYT1	332.141	-3.72233	0.337127	-8.07508	6.74308e-16	1.45992e-13	CD49f
MYH11	9263.94	-5.45648	0.557466	-7.99419	1.30431e-15	2.78862e-13	CD49f
ABCG1	3129.68	-2.12755	0.142216	-7.92848	2.2185e-15	4.68459e-13	CD49f
ARHGAP30	142.732	5.40427	0.555822	7.92389	2.3019e-15	4.80142e-13	KIT
IKBKB	3433.13	-1.858	0.10839	-7.91586	2.45551e-15	5.06013e-13	CD49f
IFITM10	290.62	-2.45511	0.184929	-7.86849	3.58934e-15	7.30857e-13	CD49f
COL23A1	147.228	-4.42367	0.436704	-7.8398	4.51276e-15	9.08073e-13	CD49f
BSPRY	611.186	3.85725	0.3654	7.8195	5.30335e-15	1.05475e-12	KIT
TNS4	4750.57	-3.20266	0.282819	-7.7882	6.79691e-15	1.33626e-12	CD49f
CA6	100.29	3.56729	0.330675	7.76379	8.24275e-15	1.60209e-12	KIT
GCHFR	61.1717	4.06338	0.394697	7.76136	8.40263e-15	1.61482e-12	KIT
LOXL2	3855.64	-4.2944	0.424889	-7.75356	8.93545e-15	1.69813e-12	CD49f
ESPN	246.541	3.16052	0.285629	7.56408	3.9061e-14	7.34176e-12	KIT
ZNF750	1556.08	4.27743	0.433433	7.56155	3.98293e-14	7.40478e-12	KIT
LYN	200.672	4.07913	0.408785	7.53239	4.98204e-14	9.16267e-12	KIT
ANGPT2	55.2382	-6.69909	0.758519	-7.51345	5.75903e-14	1.0479e-11	CD49f
TMC4	460.023	3.09542	0.279708	7.49146	6.81127e-14	1.22631e-11	KIT
SLC6A14	312.653	7.79239	0.907396	7.48559	7.12291e-14	1.25676e-11	KIT
TRAM2	732.791	-2.19148	0.159171	-7.4855	7.12735e-14	1.25676e-11	CD49f
ACTA2	10720.5	-4.23473	0.436846	-7.40474	1.31412e-13	2.29353e-11	CD49f
IGFBP2	3661.05	-2.76416	0.238344	-7.40172	1.34428e-13	2.32249e-11	CD49f
GAS6	11898.5	-3.15369	0.291508	-7.38812	1.4892e-13	2.54714e-11	CD49f
FERMT1	509.941	-2.36822	0.185295	-7.38399	1.53609e-13	2.60132e-11	CD49f
MMP1	51.723	-3.69745	0.365928	-7.37155	1.68656e-13	2.82812e-11	CD49f
DKK3	2633.39	-4.42357	0.467157	-7.32853	2.32686e-13	3.86395e-11	CD49f
PRDM5	253.134	-2.11758	0.152914	-7.30855	2.70032e-13	4.44099e-11	CD49f
PNMA8A	1231.75	-2.00342	0.137403	-7.30276	2.81926e-13	4.59244e-11	CD49f
PDLIM4	857	-2.09067	0.150406	-7.25154	4.12065e-13	6.64902e-11	CD49f
DLK2	88.6658	-5.99066	0.696727	-7.163	7.89299e-13	1.2617e-10	CD49f
MAL2	522.71	2.89678	0.267947	7.07895	1.45252e-12	2.30037e-10	KIT
MSRB3	764.477	-3.45042	0.347106	-7.05958	1.6701e-12	2.62068e-10	CD49f
ISM1	77.2568	-3.74727	0.389341	-7.05621	1.71104e-12	2.66051e-10	CD49f
IRX4	1701.86	-2.17537	0.167037	-7.03659	1.96996e-12	3.03551e-10	CD49f
EHF	5494.12	3.47952	0.352601	7.03209	2.03466e-12	3.10721e-10	KIT
ATP13A5	44.7376	5.54998	0.647804	7.0237	2.1607e-12	3.2705e-10	KIT
NTRK3	5785.45	-3.70175	0.385751	-7.00387	2.48993e-12	3.73578e-10	CD49f
CLDN7	442.775	3.18364	0.312052	6.99768	2.60241e-12	3.87057e-10	KIT
LIMA1	4058.61	-2.87047	0.269327	-6.94499	3.78498e-12	5.58089e-10	CD49f
POU2F3	110.858	3.51434	0.362365	6.9387	3.95729e-12	5.78508e-10	KIT
GLIPR2	439.904	2.04324	0.151282	6.89601	5.3485e-12	7.7526e-10	KIT
C10orf90	37.7877	7.11172	0.891337	6.8568	7.04204e-12	1.01216e-09	KIT
RHPN2	1252.95	2.84858	0.270553	6.83261	8.33861e-12	1.18853e-09	KIT
PTGES	537.55	2.78299	0.261002	6.83134	8.41225e-12	1.18912e-09	KIT
CCDC8	948.326	-1.67978	0.0996565	-6.82119	9.02915e-12	1.26586e-09	CD49f
HTR7	48.7858	-4.86939	0.567461	-6.81878	9.18168e-12	1.27678e-09	CD49f
EVA1A	503.052	-2.34431	0.197282	-6.81414	9.48264e-12	1.30799e-09	CD49f
MACC1	266.489	3.47359	0.364709	6.78236	1.18225e-11	1.61769e-09	KIT
HSPG2	8211.04	-2.71572	0.25357	-6.76625	1.32164e-11	1.79407e-09	CD49f
NCALD	420.053	2.66389	0.247909	6.71171	1.92355e-11	2.59058e-09	KIT
AC008132.2	20.3323	7.88714	1.03003	6.68636	2.28783e-11	3.05712e-09	KIT
NAT8L	30.1122	6.15282	0.774312	6.65472	2.83849e-11	3.76353e-09	KIT
LAMB1	44373	-2.7942	0.271756	-6.60226	4.04925e-11	5.32757e-09	CD49f
TSPAN2	164.028	-3.1332	0.323257	-6.59907	4.13749e-11	5.40211e-09	CD49f
LGALS9C	29.8687	-4.28993	0.498928	-6.594	4.28127e-11	5.54749e-09	CD49f
ARFGEF3	363.11	2.88341	0.286391	6.57635	4.82146e-11	6.20047e-09	KIT
DOK7	280.107	-2.37353	0.209103	-6.56868	5.07617e-11	6.47932e-09	CD49f
COL4A1	16775.5	-3.23764	0.340796	-6.5659	5.17183e-11	6.55252e-09	CD49f
WNT6	210.222	-2.47374	0.224653	-6.56009	5.37761e-11	6.76313e-09	CD49f
THY1	39.5627	-5.50554	0.687076	-6.55756	5.46961e-11	6.82863e-09	CD49f
C6orf15	141.652	6.52365	0.842638	6.55519	5.55719e-11	6.88769e-09	KIT
PLEKHB1	345.441	2.6824	0.256907	6.54868	5.80488e-11	7.14292e-09	KIT
FBXL22	98.383	-3.64988	0.405518	-6.53457	6.37941e-11	7.73854e-09	CD49f
IL18R1	31.095	5.69677	0.7187	6.53509	6.35729e-11	7.73854e-09	KIT
ANGPTL2	228.726	-4.00615	0.460421	-6.52912	6.61557e-11	7.9685e-09	CD49f
ELF3	5084.1	3.46873	0.379055	6.51285	7.37395e-11	8.81986e-09	KIT
DLL1	1364.95	-3.05171	0.316256	-6.48751	8.72641e-11	1.0365e-08	CD49f
RERG	698.896	4.57697	0.552146	6.47831	9.27581e-11	1.09416e-08	KIT
TMEM63A	3343.97	2.02564	0.158576	6.4678	9.94374e-11	1.16492e-08	KIT
IQCJ-SCHIP1	901.362	-2.54509	0.239554	-6.44987	1.11948e-10	1.30255e-08	CD49f
KIAA1324	1215.07	3.6895	0.417947	6.43504	1.23444e-10	1.42662e-08	KIT
RAB27B	216.624	3.38095	0.370307	6.42967	1.27878e-10	1.46794e-08	KIT
LMOD1	361.698	-4.09909	0.482151	-6.42764	1.29601e-10	1.4778e-08	CD49f
TPRG1	60.3668	-3.11385	0.329427	-6.41677	1.39197e-10	1.57671e-08	CD49f
ARHGEF10L	1132.95	2.22815	0.191573	6.41086	1.44704e-10	1.6283e-08	KIT
RGS16	617.932	-3.89406	0.4522	-6.39996	1.55418e-10	1.73743e-08	CD49f
MYLK	7804.3	-3.59065	0.406002	-6.38087	1.76081e-10	1.95565e-08	CD49f
COL8A2	672.187	-2.61299	0.253816	-6.35497	2.08466e-10	2.30039e-08	CD49f
CCL28	338.953	2.43918	0.226975	6.3407	2.28719e-10	2.5077e-08	KIT
PDLIM7	2430.66	-2.4386	0.227347	-6.32777	2.48734e-10	2.70978e-08	CD49f
KCNJ4	26.66	4.51906	0.55845	6.30146	2.94846e-10	3.1918e-08	KIT
MTSS1	1497.43	-2.27604	0.203624	-6.26663	3.68945e-10	3.96883e-08	CD49f
BEGAIN	208.666	-2.93194	0.308691	-6.25849	3.88716e-10	4.15537e-08	CD49f
TBC1D9	1121.91	-2.80122	0.288295	-6.24783	4.162e-10	4.42154e-08	CD49f
GRIN2C	1013.05	-2.67412	0.268002	-6.24668	4.19266e-10	4.42662e-08	CD49f
PRODH	89.4462	3.99098	0.479279	6.24059	4.35927e-10	4.57429e-08	KIT
MFSD4A	186.04	2.58671	0.254323	6.23897	4.4047e-10	4.59378e-08	KIT
LRRC3B	82.5272	-4.36918	0.540551	-6.23286	4.57983e-10	4.74748e-08	CD49f
TSHZ3	1005.16	-2.9651	0.315451	-6.22949	4.67949e-10	4.82157e-08	CD49f
GSR	374.549	2.5763	0.253288	6.22336	4.86622e-10	4.98394e-08	KIT
ADAMTS2	745.788	-4.48145	0.560427	-6.21213	5.22697e-10	5.32156e-08	CD49f
GPRC5A	3612.58	3.84886	0.458786	6.20957	5.31312e-10	5.37726e-08	KIT
PTCHD4	53.7187	4.63199	0.585113	6.20733	5.38907e-10	5.42204e-08	KIT
ERBB3	2682.61	2.76095	0.283867	6.20343	5.52443e-10	5.52573e-08	KIT
RAP1GAP2	383.727	3.96316	0.482586	6.14018	8.24291e-10	8.19691e-08	KIT
TINAGL1	1669.27	-2.57471	0.258181	-6.09925	1.06569e-09	1.05361e-07	CD49f
JAM3	1674.78	-3.30069	0.377328	-6.09734	1.07849e-09	1.06014e-07	CD49f
TGFB1	241.744	-2.28246	0.210633	-6.08863	1.13884e-09	1.11307e-07	CD49f
TNNI2	883.679	-4.33646	0.548437	-6.08357	1.17532e-09	1.1422e-07	CD49f
PAK5	92.4138	-3.37899	0.392554	-6.06027	1.35892e-09	1.31316e-07	CD49f
BCAM	6511.52	-2.91632	0.317066	-6.0439	1.50429e-09	1.44547e-07	CD49f
SNPH	313.663	-2.77464	0.293855	-6.03918	1.54903e-09	1.46379e-07	CD49f
THSD1	140.401	-2.1164	0.184853	-6.03937	1.54721e-09	1.46379e-07	CD49f
ZBTB7B	1090.35	2.52283	0.252149	6.03942	1.54666e-09	1.46379e-07	KIT
TGM5	51.1962	3.97227	0.492973	6.02929	1.64682e-09	1.54764e-07	KIT
ILDR1	57.4363	2.51931	0.25267	6.01302	1.82095e-09	1.70194e-07	KIT
IGFBP4	2270.06	-2.28008	0.214879	-5.95724	2.56531e-09	2.38462e-07	CD49f
HEY2	423.162	2.88645	0.317803	5.93591	2.92222e-09	2.70171e-07	KIT
TRIL	279.471	-2.36205	0.229647	-5.93105	3.01004e-09	2.76794e-07	CD49f
DBNDD2	449.948	2.06661	0.180311	5.91537	3.31135e-09	3.02874e-07	KIT
COL9A2	15955.6	-3.54533	0.430792	-5.90848	3.4528e-09	3.14131e-07	CD49f
VGLL1	120.946	2.82346	0.308813	5.90476	3.53167e-09	3.19607e-07	KIT
GJC3	72.2072	3.14147	0.363721	5.88768	3.91654e-09	3.52571e-07	KIT
COL5A1	3217.51	-3.45882	0.419082	-5.86716	4.4331e-09	3.96983e-07	CD49f
KRT12	45.014	7.43786	1.10836	5.80843	6.30605e-09	5.61764e-07	KIT
ITIH5	248.426	-3.50225	0.433092	-5.77764	7.57565e-09	6.71367e-07	CD49f
KIRREL1	4252.73	-2.38237	0.239313	-5.77639	7.63186e-09	6.72863e-07	CD49f
OASL	95.8276	3.7192	0.472058	5.7603	8.39655e-09	7.36485e-07	KIT
TAGLN	11588.5	-3.09993	0.366514	-5.72946	1.00749e-08	8.79192e-07	CD49f
ATP8B4	394.249	-4.60372	0.62975	-5.72246	1.04991e-08	9.11555e-07	CD49f
CPE	253.993	-2.65269	0.289867	-5.70155	1.18721e-08	1.02556e-06	CD49f
CLMP	1037.38	-2.62318	0.285464	-5.68613	1.29949e-08	1.1169e-06	CD49f
ITM2C	5681.09	-2.26669	0.222847	-5.68411	1.31496e-08	1.12455e-06	CD49f
LY6D	53.593	7.34361	1.11632	5.68262	1.32644e-08	1.12873e-06	KIT
COL4A2	34763	-2.87506	0.330186	-5.67879	1.35648e-08	1.14292e-06	CD49f
RBBP8NL	149.034	2.24619	0.219436	5.67906	1.35435e-08	1.14292e-06	KIT
C1QTNF12	67.206	-3.24509	0.39574	-5.67316	1.40189e-08	1.17539e-06	CD49f
CACNA1C	323.825	-2.90791	0.336655	-5.66726	1.45095e-08	1.21059e-06	CD49f
SYT8	3819.05	-3.85671	0.504284	-5.66488	1.47131e-08	1.22161e-06	CD49f
CARD9	99.5282	2.75864	0.310884	5.65688	1.54148e-08	1.27369e-06	KIT
SORBS1	1516.46	-2.83647	0.325747	-5.63772	1.72316e-08	1.41697e-06	CD49f
SLC2A9	250.782	-2.13494	0.202085	-5.61617	1.95241e-08	1.5978e-06	CD49f
PROM1	2106.87	3.36486	0.421866	5.6057	2.07409e-08	1.6893e-06	KIT
ADAMTS9	2510.37	-2.56208	0.279261	-5.5936	2.22412e-08	1.80291e-06	CD49f
SYTL4	31.3787	3.1185	0.382073	5.54474	2.9439e-08	2.37512e-06	KIT
LTBP2	2756.95	-4.14654	0.567589	-5.54369	2.9616e-08	2.37818e-06	CD49f
TPM1	7796.6	-2.34446	0.242966	-5.53353	3.13854e-08	2.50849e-06	CD49f
FNDC1	3722.15	-3.09656	0.379145	-5.5297	3.20776e-08	2.55188e-06	CD49f
CHRM1	52.8707	2.99528	0.361089	5.52572	3.28133e-08	2.59833e-06	KIT
EHD2	1073.16	-2.43019	0.259474	-5.5119	3.54982e-08	2.79798e-06	CD49f
AC007192.1	30.6791	-6.01064	0.909814	-5.50733	3.64322e-08	2.84938e-06	CD49f
SOX14	36.783	5.90465	0.890609	5.50708	3.64835e-08	2.84938e-06	KIT
HES4	714.253	2.88181	0.343849	5.47279	4.42998e-08	3.44306e-06	KIT
LMTK3	90.7373	3.18208	0.398768	5.47204	4.44876e-08	3.44306e-06	KIT
SLC45A3	451.304	-2.66849	0.305102	-5.46862	4.53547e-08	3.49435e-06	CD49f
SIX3	72.4208	4.72555	0.684356	5.44388	5.21318e-08	3.99848e-06	KIT
NGFR	820.668	-3.78995	0.512752	-5.44112	5.29456e-08	4.04278e-06	CD49f
EMID1	161.229	-2.28127	0.236495	-5.41776	6.03515e-08	4.56749e-06	CD49f
SPATA13	879.975	2.84185	0.339945	5.41807	6.0245e-08	4.56749e-06	KIT
OLIG1	139.723	3.70478	0.500709	5.4019	6.59381e-08	4.9683e-06	KIT
DEPP1	975.021	2.78366	0.33036	5.39915	6.69572e-08	5.02297e-06	KIT
SQOR	98.4853	2.46804	0.271962	5.39796	6.7401e-08	5.03418e-06	KIT
CFH	240.693	-6.30001	0.98393	-5.38657	7.18148e-08	5.34052e-06	CD49f
ATP8A1	186.856	1.93535	0.173835	5.38068	7.42043e-08	5.49433e-06	KIT
CRHR1	391.039	6.49311	1.02277	5.37081	7.83857e-08	5.77892e-06	KIT
ADAMTS12	82.3015	-3.62304	0.488649	-5.36794	7.96408e-08	5.84625e-06	CD49f
SCARF2	438.779	-2.09899	0.205326	-5.35243	8.67805e-08	6.34314e-06	CD49f
TUSC1	371.893	-1.56069	0.105031	-5.33832	9.38135e-08	6.82802e-06	CD49f
THBS1	92666.1	-2.17506	0.220216	-5.33595	9.50474e-08	6.88852e-06	CD49f
LTF	470.23	5.53725	0.853571	5.31561	1.06301e-07	7.67165e-06	KIT
GYPC	376.696	-2.7321	0.326475	-5.30544	1.12399e-07	8.06064e-06	CD49f
ITGA3	2619.13	-2.26273	0.238023	-5.30506	1.12634e-07	8.06064e-06	CD49f
DEPTOR	18.7189	3.84938	0.538386	5.29245	1.20688e-07	8.56602e-06	KIT
EFEMP1	139.188	-3.10064	0.396914	-5.29244	1.20698e-07	8.56602e-06	CD49f
IQGAP2	44.386	3.16812	0.410473	5.28201	1.27774e-07	9.03074e-06	KIT
FLT4	141.929	3.04678	0.388493	5.26852	1.37528e-07	9.68016e-06	KIT
SLC5A1	167.443	3.29437	0.435699	5.26595	1.39463e-07	9.77616e-06	KIT
FGFR1	18946.2	-1.75402	0.143294	-5.26203	1.42473e-07	9.94635e-06	CD49f
XK	14.4947	5.32891	0.823689	5.25552	1.47609e-07	1.0263e-05	KIT
AC008687.7	31.8481	-4.00708	0.573486	-5.24352	1.57542e-07	1.09093e-05	CD49f
VWA1	1220.14	-2.25405	0.239487	-5.23641	1.63734e-07	1.12924e-05	CD49f
PLOD3	1206.44	-2.26404	0.241632	-5.23125	1.68369e-07	1.15654e-05	CD49f
GSAP	311.568	2.12069	0.214592	5.22243	1.76591e-07	1.20817e-05	KIT
PTPRT	2035.25	-3.36318	0.453194	-5.21449	1.84325e-07	1.25606e-05	CD49f
PACSIN1	85.3394	4.18834	0.612307	5.20709	1.91825e-07	1.30198e-05	KIT
KCTD4	29.9571	-3.75519	0.533672	-5.16271	2.43403e-07	1.64552e-05	CD49f
PPM1H	176.508	2.18408	0.230245	5.1427	2.70816e-07	1.82363e-05	KIT
RASGEF1C	17.0194	5.99704	0.971936	5.14133	2.72799e-07	1.82979e-05	KIT
KLK11	234.725	3.9631	0.576695	5.13807	2.77573e-07	1.85454e-05	KIT
ASPG	32.9458	6.98702	1.16863	5.12313	3.00505e-07	1.99994e-05	KIT
IL1R2	72.8028	4.7469	0.73179	5.12018	3.05238e-07	2.01575e-05	KIT
WDR81	937.233	-1.61545	0.120199	-5.12029	3.05073e-07	2.01575e-05	CD49f
LOXL1	545.929	-2.24116	0.243176	-5.10396	3.32625e-07	2.18816e-05	CD49f
AC024940.2	219.693	2.84557	0.36309	5.08297	3.71586e-07	2.4351e-05	KIT
GOLGA8F	32.0993	-6.21685	1.02801	-5.07468	3.88141e-07	2.53388e-05	CD49f
HES2	150.124	3.40352	0.473883	5.07196	3.93733e-07	2.56061e-05	KIT
AC007325.2	93.2822	3.32431	0.459611	5.05714	4.25601e-07	2.75738e-05	KIT
HAND2	61.1183	3.9973	0.592835	5.05588	4.28413e-07	2.76513e-05	KIT
MUC5B	962.24	3.51747	0.499161	5.04339	4.57358e-07	2.94085e-05	KIT
LRRC26	19.4478	5.0719	0.808867	5.03408	4.80148e-07	3.07582e-05	KIT
CCDC74A	343.265	-1.84923	0.168992	-5.02527	5.02734e-07	3.2085e-05	CD49f
NRG1	402.162	-4.18107	0.633323	-5.02283	5.09153e-07	3.23738e-05	CD49f
GCSAM	17.0419	-5.73311	0.942878	-5.01985	5.17117e-07	3.27584e-05	CD49f
CFD	41.6696	4.5088	0.701665	5.00068	5.71273e-07	3.60556e-05	KIT
C11orf52	46.9087	3.64377	0.5298	4.99012	6.03424e-07	3.79447e-05	KIT
KCNK5	512.947	2.20987	0.242786	4.98328	6.25165e-07	3.91678e-05	KIT
PTPRE	495.401	-2.37988	0.277021	-4.98114	6.32097e-07	3.94576e-05	CD49f
ISG20	337.798	1.91799	0.184438	4.97725	6.44955e-07	4.01139e-05	KIT
ALPL	249.23	4.47653	0.700011	4.9664	6.82072e-07	4.22687e-05	KIT
RTL5	427.666	-2.4868	0.300778	-4.94319	7.68553e-07	4.74561e-05	CD49f
GALNT5	34.1857	-3.0701	0.419514	-4.93453	8.03455e-07	4.94327e-05	CD49f
PHLDB1	3087.16	-2.32121	0.268115	-4.92778	8.31686e-07	5.09862e-05	CD49f
PLEKHS1	199.476	4.35944	0.682931	4.91915	8.69215e-07	5.30966e-05	KIT
PCDH1	467.269	2.42247	0.289222	4.91825	8.73223e-07	5.31516e-05	KIT
MFAP4	118.857	-4.2946	0.670538	-4.91337	8.95224e-07	5.42976e-05	CD49f
MOV10L1	58.4505	-2.62039	0.329867	-4.91226	9.00339e-07	5.44149e-05	CD49f
COL16A1	3041.42	-2.94004	0.395036	-4.91105	9.05915e-07	5.45591e-05	CD49f
SYNPO2	281.682	-3.22752	0.453942	-4.90706	9.24539e-07	5.54853e-05	CD49f
GAS1	812.578	-2.71852	0.350291	-4.90598	9.29631e-07	5.55958e-05	CD49f
MB	36.7469	4.70666	0.756447	4.90009	9.57925e-07	5.70883e-05	KIT
MYEOV	107.752	4.07484	0.629816	4.88212	1.04953e-06	6.23303e-05	KIT
INHBB	1248.59	2.77586	0.364125	4.87706	1.07677e-06	6.37271e-05	KIT
ANO1	3097.91	-2.96433	0.402829	-4.87634	1.08073e-06	6.37409e-05	CD49f
MMP10	97.5095	-2.8351	0.376805	-4.87016	1.11508e-06	6.55406e-05	CD49f
PTPN14	4551.19	-1.75543	0.155387	-4.86161	1.16437e-06	6.82036e-05	CD49f
KIF13B	1114.6	1.96806	0.199545	4.85135	1.22621e-06	7.15807e-05	KIT
MBP	319.727	2.63619	0.33761	4.8464	1.2572e-06	7.31402e-05	KIT
TMEM211	14.5668	4.58243	0.739914	4.84168	1.28749e-06	7.46483e-05	KIT
BRINP1	111.159	-3.62298	0.54215	-4.83811	1.31082e-06	7.5744e-05	CD49f
PLCH2	1444.7	-2.1153	0.230596	-4.83659	1.32089e-06	7.60689e-05	CD49f
FSTL4	158.957	-2.91841	0.396844	-4.83416	1.33709e-06	7.64872e-05	CD49f
OLFM4	150.23	4.55668	0.735703	4.83439	1.33553e-06	7.64872e-05	KIT
SLC15A2	182.636	2.7466	0.362632	4.81645	1.46134e-06	8.33159e-05	KIT
CDC42EP4	1361.24	2.27416	0.265624	4.79684	1.61189e-06	9.15939e-05	KIT
C9orf152	42.7535	3.49965	0.521573	4.79252	1.64702e-06	9.32803e-05	KIT
BOC	6161.5	-2.1118	0.232161	-4.78894	1.67668e-06	9.46467e-05	CD49f
SH3TC1	47.0147	-2.88049	0.39366	-4.77694	1.77985e-06	0.00010014	CD49f
CD200	1260.5	-2.91307	0.401462	-4.76525	1.88618e-06	0.000105775	CD49f
COL5A2	779.63	-3.2816	0.479365	-4.75964	1.9394e-06	0.000108404	CD49f
GDPD5	99.9528	2.80776	0.379974	4.75758	1.95925e-06	0.000109157	KIT
MPPED1	12.7481	-7.01815	1.2682	-4.74541	2.08084e-06	0.000115554	CD49f
AC068580.4	500.915	-2.57545	0.332915	-4.73229	2.21998e-06	0.000122882	CD49f
CFTR	33.7884	6.27585	1.11598	4.72755	2.27243e-06	0.000125379	KIT
NET1	2819.81	2.2308	0.261861	4.70021	2.59889e-06	0.000142931	KIT
MTCL1	1006.59	-2.54004	0.327849	-4.6974	2.63493e-06	0.000144448	CD49f
IL34	41.0318	3.24393	0.47978	4.67699	2.9112e-06	0.000159084	KIT
CRLF1	377.973	-3.13325	0.456415	-4.67393	2.95485e-06	0.000160955	CD49f
MSMO1	1068.47	-1.82515	0.177037	-4.66088	3.14864e-06	0.000170966	CD49f
SHC4	2033.17	3.29428	0.49252	4.65825	3.18914e-06	0.000172617	KIT
CMTM8	36.6138	3.02637	0.436264	4.64484	3.40344e-06	0.000183635	KIT
ALDH3B2	273.498	3.27919	0.491231	4.63974	3.48841e-06	0.000187628	KIT
HGFAC	115.577	-1.80766	0.174221	-4.63582	3.55525e-06	0.000190624	CD49f
KCNIP3	450.889	-2.22904	0.265462	-4.62983	3.65965e-06	0.000195608	CD49f
CFAP57	26.6506	-3.64732	0.572013	-4.62808	3.69068e-06	0.000196652	CD49f
LRP4	711.905	-1.9809	0.212148	-4.62368	3.76995e-06	0.000200252	CD49f
KRT80	549.403	3.00988	0.434844	4.62208	3.79916e-06	0.000201179	KIT
SLC8A1	31.4355	-5.64611	1.0054	-4.62114	3.81638e-06	0.000201467	CD49f
WTIP	624.018	-1.66735	0.144872	-4.60648	4.0955e-06	0.000215537	CD49f
MISP	42.1705	2.92332	0.418738	4.59315	4.36609e-06	0.000229072	KIT
CDH13	1180.07	-3.44417	0.532518	-4.58984	4.43595e-06	0.000232026	CD49f
RAB7B	141.731	-3.11743	0.462901	-4.57426	4.77904e-06	0.00024921	CD49f
PAMR1	12.9347	-3.84648	0.623803	-4.5631	5.04037e-06	0.000262038	CD49f
TBX2	162.436	-2.32935	0.291467	-4.5609	5.09352e-06	0.000263998	CD49f
KCNN4	539.92	3.131	0.467398	4.5593	5.13253e-06	0.000264418	KIT
PLCH1	403.751	2.32171	0.28987	4.55967	5.12333e-06	0.000264418	KIT
DZIP1L	122.653	-2.24184	0.272697	-4.55391	5.26584e-06	0.000269662	CD49f
PLEKHH1	593.696	1.67209	0.147572	4.55435	5.25485e-06	0.000269662	KIT
CDH11	2049	-2.38109	0.304327	-4.53818	5.67413e-06	0.00028884	CD49f
COL4A6	141.94	-3.12753	0.468795	-4.53829	5.67126e-06	0.00028884	CD49f
SYNE3	366.445	-2.82395	0.402044	-4.53668	5.71461e-06	0.000290038	CD49f
HS6ST2	56.8621	4.36422	0.742049	4.5337	5.79604e-06	0.0002933	KIT
GREB1L	64.3021	2.86579	0.411753	4.53133	5.86138e-06	0.000295732	KIT
COL4A5	2041.26	-2.23791	0.273721	-4.52252	6.11071e-06	0.000307405	CD49f
ATP2A3	512.245	3.92056	0.646614	4.5167	6.28111e-06	0.00031505	KIT
FBXL16	60.0433	4.2833	0.727283	4.51447	6.34761e-06	0.000317455	KIT
SPARC	50651.6	-2.83704	0.407178	-4.51163	6.43311e-06	0.000320545	CD49f
TTYH1	2778.34	3.27052	0.50331	4.51118	6.44687e-06	0.000320545	KIT
KLK10	1195.68	3.68104	0.595539	4.50187	6.73574e-06	0.000333937	KIT
TMEM59L	197.252	-2.88599	0.419441	-4.49644	6.91002e-06	0.000341587	CD49f
C15orf62	88.1226	2.77912	0.396254	4.48984	7.12761e-06	0.000351327	KIT
RASSF4	267.852	2.54537	0.344509	4.48571	7.26713e-06	0.000357176	KIT
B3GNT3	14.5736	6.23998	1.16839	4.48477	7.29928e-06	0.000357728	KIT
ERICH5	11.5413	4.19846	0.715204	4.4721	7.74568e-06	0.00037852	KIT
FEZ1	43.0128	-3.12675	0.47685	-4.46	8.19588e-06	0.00039938	CD49f
KLK14	225.514	3.66465	0.597683	4.4583	8.26118e-06	0.000401418	KIT
CDH3	2812.53	-2.61369	0.362771	-4.44824	8.65748e-06	0.000419483	CD49f
WSCD2	98.5383	-3.87756	0.648048	-4.44035	8.98132e-06	0.000433945	CD49f
MESP1	12.5524	4.71911	0.83857	4.43506	9.20448e-06	0.000443474	KIT
ARHGAP4	249.662	-1.86377	0.194865	-4.43264	9.30876e-06	0.000447239	CD49f
MFSD6L	15.0921	3.99652	0.67816	4.4186	9.93435e-06	0.000475958	KIT
SELENBP1	269.16	2.54685	0.350172	4.41741	9.98928e-06	0.000477253	KIT
FXYD3	548.091	3.581	0.584521	4.41559	1.00736e-05	0.000479942	KIT
IL20RA	118.66	2.14944	0.26062	4.41043	1.03167e-05	0.000490157	KIT
RGS9	75.1337	-2.30588	0.296573	-4.40324	1.06645e-05	0.000505279	CD49f
PCSK9	43.2724	-2.9583	0.444866	-4.402	1.07258e-05	0.000506779	CD49f
SORBS2	1267.81	2.57788	0.359274	4.39186	1.12384e-05	0.000529534	KIT
BMP6	180.042	2.98496	0.452191	4.38965	1.13535e-05	0.000533487	KIT
TCN1	35.6841	4.58562	0.81708	4.38834	1.14221e-05	0.000535244	KIT
P3H1	846.594	-2.08704	0.249365	-4.35925	1.30512e-05	0.000609911	CD49f
SPNS2	118.989	2.78004	0.408651	4.35588	1.32533e-05	0.000617667	KIT
SQLE	686.791	-1.72689	0.167197	-4.3475	1.37699e-05	0.000639999	CD49f
SPDEF	65.6821	3.75924	0.63575	4.34013	1.424e-05	0.000660058	KIT
TBX22	513.544	-2.40335	0.323767	-4.33445	1.46122e-05	0.000675478	CD49f
MMP3	223.18	-3.70809	0.625708	-4.32805	1.50437e-05	0.000693552	CD49f
AC022149.1	101.268	-8.20161	1.67054	-4.31095	1.62557e-05	0.000747394	CD49f
ARHGEF38	34.7332	4.03532	0.704193	4.31036	1.6299e-05	0.000747394	KIT
SERPINB2	166.566	3.2575	0.525041	4.29967	1.71056e-05	0.000782283	KIT
MMP7	783.194	4.6915	0.858957	4.29766	1.72613e-05	0.000787298	KIT
CAPN6	552.511	-4.93118	0.914899	-4.29685	1.73246e-05	0.000788084	CD49f
MYOM3	48.5397	-2.89469	0.443167	-4.27533	1.9085e-05	0.000865864	CD49f
COPZ2	21.6047	-4.02018	0.706872	-4.27259	1.93214e-05	0.000874267	CD49f
ZNF385A	339.827	-1.54223	0.127376	-4.2569	2.07282e-05	0.000935449	CD49f
CD160	31.0341	-3.96018	0.698196	-4.23976	2.23758e-05	0.00100715	CD49f
CCDC74B	144.284	-2.05996	0.250099	-4.23816	2.25362e-05	0.0010117	CD49f
IGSF5	22.1065	5.38687	1.036	4.23443	2.29136e-05	0.00102595	KIT
THEMIS2	46.9252	2.31391	0.310475	4.23193	2.31696e-05	0.00103471	KIT
CNN1	2223.53	-3.32559	0.549693	-4.23071	2.3295e-05	0.0010376	CD49f
AAK1	1838.28	-1.83343	0.197468	-4.22057	2.43687e-05	0.0010826	CD49f
E2F2	105.52	2.35817	0.322038	4.21744	2.47094e-05	0.0010949	KIT
HIC1	242.665	-2.28932	0.305842	-4.21564	2.49072e-05	0.00110081	CD49f
NDRG2	5930.8	2.45738	0.345957	4.2126	2.52453e-05	0.00111287	KIT
DAPK1	4523.7	1.74102	0.175977	4.21088	2.5438e-05	0.00111849	KIT
COL12A1	973.182	-2.85743	0.44134	-4.20863	2.56929e-05	0.0011268	CD49f
GPC1	1924.59	-1.68245	0.162217	-4.20705	2.58729e-05	0.00113064	CD49f
PODXL	596.001	3.12249	0.504549	4.2067	2.59127e-05	0.00113064	KIT
USP31	1116.89	-1.98526	0.234272	-4.20561	2.60374e-05	0.00113319	CD49f
COLEC12	3768.15	-2.01888	0.242533	-4.20102	2.65717e-05	0.00115351	CD49f
INPP4B	190.993	-2.42143	0.338796	-4.19552	2.72241e-05	0.00117884	CD49f
GULP1	184.227	2.5065	0.361062	4.17242	3.01378e-05	0.00130171	KIT
NOTUM	26.4933	5.91827	1.18011	4.16765	3.07754e-05	0.0013259	KIT
EFCAB1	100.17	-2.90387	0.458296	-4.15424	3.2637e-05	0.00140257	CD49f
SUSD4	385.129	2.00683	0.242482	4.15216	3.29346e-05	0.00141181	KIT
ADAMTS1	6463.69	-2.32692	0.319833	-4.1488	3.34223e-05	0.00142914	CD49f
SULT2B1	35.7297	3.47753	0.597483	4.14661	3.3743e-05	0.00143925	KIT
C12orf54	17.8994	-4.75783	0.906784	-4.14413	3.41107e-05	0.00145132	CD49f
LGR6	8501.02	-1.94517	0.228733	-4.1322	3.5931e-05	0.00152497	CD49f
MALL	553.11	2.82433	0.441942	4.12799	3.65943e-05	0.00154928	KIT
KRT19	1902.23	3.31312	0.560775	4.12487	3.7095e-05	0.0015666	KIT
EDARADD	61.6097	-2.21819	0.295643	-4.12046	3.78122e-05	0.00159295	CD49f
S100P	607.885	4.54262	0.860827	4.11536	3.86572e-05	0.00162455	KIT
THSD4	119.546	2.83927	0.447044	4.11428	3.88388e-05	0.00162818	KIT
CCND1	5645.47	1.90157	0.219308	4.111	3.93957e-05	0.00164477	KIT
CLIC3	33.0806	4.13915	0.763631	4.11081	3.94268e-05	0.00164477	KIT
PXN	2965.28	-1.58578	0.142619	-4.10732	4.00268e-05	0.00166574	CD49f
GNAZ	206.932	-1.84717	0.207454	-4.08366	4.43327e-05	0.00183599	CD49f
RNF186	13.7117	7.32724	1.54924	4.08408	4.42516e-05	0.00183599	KIT
AC027559.1	16.7947	-4.66528	0.897968	-4.08175	4.46979e-05	0.00184665	CD49f
RAI14	1175.83	-1.8427	0.206529	-4.08028	4.49811e-05	0.00185204	CD49f
TLR1	78.3341	2.427	0.34976	4.07995	4.50449e-05	0.00185204	KIT
CDKN2A	158.271	2.46695	0.359843	4.07665	4.569e-05	0.00186745	KIT
CLIP3	319.245	-1.85429	0.209573	-4.07635	4.57472e-05	0.00186745	CD49f
EFNA5	676.657	2.52127	0.373096	4.07743	4.55356e-05	0.00186745	KIT
IL20	51.9357	-3.13138	0.523698	-4.06986	4.70416e-05	0.00191571	CD49f
STARD9	197.826	-1.89806	0.220985	-4.06392	4.82556e-05	0.00196049	CD49f
MYZAP	83.649	2.5834	0.391148	4.04809	5.16364e-05	0.00209287	KIT
AEBP1	1799.07	-2.54999	0.383542	-4.04124	5.31683e-05	0.00214986	CD49f
DIRC3	30.1637	-2.53161	0.379288	-4.03811	5.38847e-05	0.00217369	CD49f
HUNK	569.197	-2.13856	0.282196	-4.03465	5.46833e-05	0.00220071	CD49f
BMP1	795.327	-1.67466	0.1673	-4.03262	5.51583e-05	0.00221462	CD49f
PPP1R9A	426.763	2.26687	0.314575	4.02725	5.64318e-05	0.00226045	KIT
KCNQ5	311.634	-2.27163	0.315858	-4.02594	5.67471e-05	0.00226702	CD49f
PLAT	7322.18	-2.57603	0.391515	-4.02547	5.68609e-05	0.00226702	CD49f
SCGB3A1	81.3496	4.57724	0.889077	4.02354	5.73292e-05	0.00228037	KIT
GJA5	82.5457	-4.76927	0.938253	-4.01733	5.88614e-05	0.00233588	CD49f
MED12L	471.354	-2.27111	0.317877	-3.99875	6.36777e-05	0.00252116	CD49f
IL1RAP	819.474	-2.33562	0.334082	-3.99787	6.39148e-05	0.00252471	CD49f
ZIM2	121.958	-2.32388	0.331373	-3.99513	6.46589e-05	0.00254822	CD49f
KRT16	4515.83	2.53652	0.385284	3.98803	6.6625e-05	0.00261366	KIT
QPCT	228.549	2.3673	0.342838	3.98819	6.65781e-05	0.00261366	KIT
MLIP	12.4065	3.6837	0.67405	3.98145	6.84964e-05	0.00268092	KIT
KRT15	4406.49	2.14903	0.288694	3.98009	6.88886e-05	0.00269012	KIT
CD38	133.254	-2.57371	0.395975	-3.97427	7.05942e-05	0.00274419	CD49f
IFI30	228.747	-1.92907	0.23374	-3.97481	7.04367e-05	0.00274419	CD49f
HAS3	534.401	-2.59047	0.400259	-3.97361	7.07912e-05	0.00274561	CD49f
FHOD3	2061.08	-2.28284	0.322953	-3.97222	7.12063e-05	0.00275546	CD49f
ANKRD18B	8.34215	4.24953	0.818336	3.9709	7.16011e-05	0.00276448	KIT
AXL	2391.76	-2.88289	0.475593	-3.95903	7.52562e-05	0.00289254	CD49f
BTC	42.3254	2.39748	0.352952	3.95941	7.51338e-05	0.00289254	KIT
LAYN	86.861	-2.78194	0.450423	-3.95615	7.61672e-05	0.002921	CD49f
LAMA3	1434.15	-2.62417	0.410678	-3.95486	7.65804e-05	0.00293027	CD49f
SRCIN1	281.61	2.33356	0.337251	3.95421	7.67887e-05	0.00293168	KIT
CMPK2	49.5154	2.04939	0.265838	3.94747	7.89809e-05	0.00300866	KIT
HAS2	312.221	-4.54101	0.900578	-3.93193	8.42677e-05	0.00320292	CD49f
MEF2C	1693.4	-2.74623	0.444458	-3.92889	8.53377e-05	0.0032364	CD49f
NID1	5608.6	-3.03151	0.517168	-3.92814	8.56058e-05	0.00323938	CD49f
PCYT1B	132.716	-2.46834	0.373889	-3.92722	8.59348e-05	0.00323949	CD49f
TP53I11	737.057	2.11036	0.282745	3.92707	8.59873e-05	0.00323949	KIT
ANPEP	103.447	3.86184	0.728851	3.9265	8.61893e-05	0.00323996	KIT
TNRC18P1	61.6516	-3.5515	0.651652	-3.91544	9.02411e-05	0.00338483	CD49f
EDN2	81.1771	2.64857	0.421112	3.91481	9.04769e-05	0.00338625	KIT
SPTSSB	17.5955	6.5671	1.42293	3.91242	9.13768e-05	0.00341247	KIT
Z83844.3	18.0783	-6.93617	1.52207	-3.90006	9.61689e-05	0.0035836	CD49f
MUC16	131.231	5.08211	1.04816	3.89454	9.83867e-05	0.00365828	KIT
PIEZO2	164.048	-2.19741	0.307576	-3.89306	9.89865e-05	0.00367259	CD49f
PGBD5	10.0328	4.43597	0.884017	3.88677	0.000101587	0.0037609	KIT
FAM133A	10.8613	-5.61572	1.18829	-3.88434	0.000102607	0.00379046	CD49f
SERPINF2	81.1146	-2.36898	0.352931	-3.87887	0.000104941	0.00386836	CD49f
SLC16A9	39.9455	-4.75572	0.968582	-3.87754	0.000105517	0.00388122	CD49f
JPH1	178.225	2.13291	0.292686	3.87073	0.00010851	0.00398273	KIT
RSPO1	55.7695	4.02533	0.784381	3.85696	0.000114804	0.00420473	KIT
KLHL6	66.5616	-1.82243	0.21339	-3.85409	0.000116161	0.00424534	CD49f
TMEM184A	156.235	2.67233	0.434044	3.85291	0.000116723	0.0042568	KIT
CRIP3	33.5916	-2.28887	0.334992	-3.84747	0.000119346	0.00434319	CD49f
MGST2	124.408	2.17528	0.305662	3.84502	0.000120542	0.0043774	KIT
KIAA1614	118.573	-2.52361	0.396344	-3.84415	0.000120972	0.00438368	CD49f
SMIM22	10.1156	3.46493	0.641989	3.83952	0.000123274	0.00445768	KIT
ANKRD62P1	11.0382	5.18712	1.09086	3.83838	0.000123847	0.00446894	KIT
AC008687.8	34.1056	-3.46436	0.643826	-3.82769	0.000129353	0.0046578	CD49f
EVPL	942.34	1.97921	0.255894	3.82662	0.000129913	0.00466813	KIT
NOTCH3	3494.69	3.6406	0.692063	3.81555	0.000135878	0.00487222	KIT
TTC9	142.383	2.05105	0.275846	3.81029	0.000138805	0.00496678	KIT
LYST	4875.15	-2.11147	0.292034	-3.80597	0.000141252	0.00504377	CD49f
NPR2	250.649	-1.76913	0.202805	-3.79245	0.000149171	0.00531546	CD49f
LY6E	1531.8	-1.77957	0.206007	-3.78418	0.000154217	0.00548386	CD49f
GLIS1	22.7065	-3.10459	0.556446	-3.78221	0.000155445	0.00551603	CD49f
ETV3L	9.57516	5.67186	1.23884	3.77115	0.000162494	0.00575425	KIT
ACTN1	12837.7	-1.54459	0.144475	-3.76943	0.000163618	0.00577015	CD49f
SEMA3E	53.7024	2.61429	0.428204	3.76992	0.000163302	0.00577015	KIT
BAIAP2	1551.18	1.69145	0.183559	3.76691	0.000165283	0.00581687	KIT
NTNG2	418.268	-2.91235	0.509794	-3.75123	0.000175968	0.0061802	CD49f
CPQ	941.719	-2.14298	0.30479	-3.75007	0.000176787	0.00619625	CD49f
LRRC1	530.294	2.15696	0.308734	3.74744	0.00017865	0.00624872	KIT
LIPH	405.289	2.73411	0.463411	3.74205	0.000182528	0.00637133	KIT
CHST7	29.4	-2.47361	0.394542	-3.73499	0.000187722	0.00653928	CD49f
FHL1	144.594	-2.89219	0.51258	-3.69151	0.00022293	0.00774999	CD49f
ALS2CL	223.508	2.21668	0.330539	3.6809	0.000232409	0.00806314	KIT
SYBU	31.648	2.78503	0.485309	3.67813	0.000234948	0.00813471	KIT
SDCBP2	85.6154	2.25483	0.341261	3.67703	0.000235962	0.00815331	KIT
KIAA0040	1986.41	-2.08578	0.295645	-3.67258	0.000240116	0.00828012	CD49f
SERPINH1	3354.54	-1.85934	0.234283	-3.66794	0.000244511	0.00841473	CD49f
GPR143	12.1329	4.32953	0.907924	3.66719	0.000245234	0.00842265	KIT
TTYH2	147.144	1.60987	0.166724	3.65796	0.000254231	0.00871418	KIT
SMCO4	76.7477	1.91075	0.249206	3.65461	0.000257571	0.00881099	KIT
KLK7	713.103	3.81898	0.772045	3.65131	0.000260904	0.0089072	KIT
NUDT10	187.984	-1.89907	0.246541	-3.64674	0.000265593	0.00904921	CD49f
FHL2	3527.72	-1.90123	0.247247	-3.64505	0.000267342	0.00908575	CD49f
LIX1L	337.762	-1.73648	0.202071	-3.64468	0.000267728	0.00908575	CD49f
LCN1P1	5.27021	5.33849	1.19153	3.64109	0.000271483	0.00918052	KIT
MAP2	775.992	2.15817	0.318092	3.64099	0.000271594	0.00918052	KIT
ARNTL	1079.33	-1.71399	0.196203	-3.63902	0.000273676	0.00923264	CD49f
OLIG2	28.4262	3.41325	0.666832	3.61897	0.000295777	0.0099586	KIT
CISH	279.714	-2.28039	0.354055	-3.61636	0.000298777	0.0100399	CD49f
ATP2C2	288.442	1.91115	0.252213	3.61262	0.000303115	0.0101657	KIT
ALCAM	630.383	2.12387	0.311248	3.61085	0.000305194	0.0101954	KIT
FBXO32	5508.94	-1.56765	0.15719	-3.61124	0.000304737	0.0101954	CD49f
NOTCH4	155.715	-1.58041	0.160847	-3.60848	0.000307998	0.010269	CD49f
SNTB1	206.197	2.75221	0.485664	3.60786	0.00030873	0.0102734	KIT
FST	1273.25	-3.68978	0.746713	-3.60216	0.000315589	0.0104812	CD49f
NOD2	36.4729	2.88592	0.526907	3.57923	0.000344609	0.0114228	KIT
GGTA1P	38.2625	4.89745	1.09009	3.57536	0.000349751	0.0115709	KIT
LYPD3	1945.6	2.59625	0.44681	3.57256	0.000353511	0.0116609	KIT
OSMR	1335.23	-1.83113	0.232657	-3.57232	0.000353835	0.0116609	CD49f
C1orf226	514.909	-1.70876	0.198722	-3.5666	0.000361644	0.0118953	CD49f
ADGRL3	10.1635	4.35403	0.941469	3.56256	0.000367262	0.0120569	KIT
SSPN	249.423	-1.67898	0.190642	-3.56157	0.000368647	0.0120792	CD49f
GGT6	78.0126	2.08387	0.304724	3.5569	0.000375254	0.0122722	KIT
LRP1	2456.28	-2.29629	0.364893	-3.55253	0.00038155	0.0124433	CD49f
RGS10	138.606	1.98852	0.27828	3.55226	0.00038194	0.0124433	KIT
COCH	23.6365	2.58818	0.447246	3.55102	0.000383745	0.012455	KIT
RAMP1	10.3044	-3.73451	0.770065	-3.55101	0.000383757	0.012455	CD49f
SCPEP1	4557.54	-1.98147	0.276935	-3.54404	0.000394045	0.0127647	CD49f
LURAP1L	264.331	4.03697	0.857107	3.54328	0.000395187	0.0127775	KIT
CHURC1-FNTB	11.7052	3.96956	0.838413	3.54188	0.000397282	0.012821	KIT
NNAT	97.8609	-2.52925	0.432781	-3.53354	0.000410026	0.0132073	CD49f
CAMK1D	222.514	2.44012	0.407712	3.5322	0.000412124	0.0132334	KIT
SOST	14.4792	-5.50821	1.27638	-3.53203	0.000412385	0.0132334	CD49f
STMN3	700.421	-1.90948	0.258071	-3.52413	0.000424876	0.0136088	CD49f
IKBKE	44.6592	2.09935	0.312031	3.52321	0.000426353	0.0136305	KIT
TNNT1	12.4882	4.36095	0.956469	3.51392	0.000441548	0.01409	KIT
RECK	306.83	-1.78522	0.223791	-3.50871	0.000450287	0.0143421	CD49f
CHPT1	1269.29	1.60118	0.171462	3.50622	0.000454528	0.0144481	KIT
FUT2	64.9484	2.82599	0.520854	3.50576	0.000455306	0.0144481	KIT
SERPING1	334.573	-2.6384	0.469245	-3.49155	0.000480218	0.0152105	CD49f
GUCY1B1	364.775	1.82401	0.236251	3.48787	0.000486883	0.0153663	KIT
PPP1R12B	1802.9	-1.81987	0.235066	-3.48784	0.000486936	0.0153663	CD49f
CDCP1	354.122	1.85735	0.246187	3.4825	0.000496754	0.0156473	KIT
DOC2B	67.7359	-2.75509	0.504045	-3.48201	0.000497674	0.0156475	CD49f
SLC2A3	1976.42	-2.25305	0.360221	-3.47856	0.000504118	0.015821	CD49f
KRT4	77.7793	4.08745	0.887777	3.47773	0.000505674	0.0158407	KIT
FBXL7	555.887	-1.9909	0.285068	-3.47601	0.000508937	0.0159138	CD49f
TACC1	1095.74	-1.96032	0.27634	-3.47515	0.000510568	0.0159357	CD49f
TRABD2B	102.644	-3.57524	0.743378	-3.46424	0.00053174	0.0165663	CD49f
IL15RA	25.1641	2.32336	0.382066	3.4637	0.000532797	0.016569	KIT
SLC16A7	223.122	-1.51759	0.149893	-3.45309	0.000554194	0.0172031	CD49f
CA3	95.6696	1.90193	0.262285	3.43874	0.000584437	0.0181091	KIT
GPX3	168.718	2.66872	0.485506	3.43707	0.000588045	0.0181879	KIT
RASGRF1	89.0483	2.88344	0.548792	3.43198	0.0005992	0.0184995	KIT
TUFT1	1509.54	1.8967	0.261552	3.42838	0.000607188	0.0187123	KIT
STAB1	15.591	-3.4689	0.721365	-3.42253	0.000620408	0.0190854	CD49f
RCN3	636.92	-2.02491	0.299794	-3.4187	0.000629213	0.0193215	CD49f
TENM2	230.099	-3.20644	0.64646	-3.41312	0.000642245	0.0196863	CD49f
SPIRE2	50.9859	1.97856	0.286981	3.40985	0.000649994	0.0198882	KIT
AC000093.1	580.866	-1.64753	0.19018	-3.40481	0.000662109	0.0202227	CD49f
ACTG2	6028.31	-2.19748	0.352002	-3.40192	0.000669151	0.0204014	CD49f
ITIH3	7.20912	-5.59784	1.35701	-3.38821	0.000703508	0.0214107	CD49f
ADAMTS16	170.777	2.38419	0.408826	3.38576	0.000709804	0.0215639	KIT
ART3	1122.69	2.02249	0.302576	3.37928	0.000726771	0.0220402	KIT
RIMS2	10.3405	4.35499	0.994447	3.37372	0.00074159	0.0224498	KIT
PTPN22	9.39171	4.61333	1.0716	3.37189	0.000746545	0.0225599	KIT
AP000873.1	7.81415	-4.13514	0.930442	-3.36951	0.000753006	0.022715	CD49f
AC079594.2	13.463	3.87342	0.853034	3.36847	0.000755865	0.0227611	KIT
GPR157	214.391	1.74675	0.222589	3.35484	0.000794103	0.0238705	KIT
LAMC1	8488.85	-1.99964	0.299052	-3.34271	0.000829653	0.0248954	CD49f
OVCH2	87.4232	-3.34465	0.702153	-3.33922	0.000840129	0.0251656	CD49f
RPS27L	627.267	1.53837	0.161301	3.33771	0.00084473	0.0252592	KIT
RAB3IP	670.878	1.59496	0.178622	3.33082	0.000865916	0.0258475	KIT
ADAMTS5	17.6183	-2.52076	0.456874	-3.32862	0.000872783	0.0260071	CD49f
BTBD11	219.445	-2.39763	0.420053	-3.32727	0.000877028	0.0260882	CD49f
MAOA	219.831	1.96702	0.291017	3.32291	0.000890845	0.0264532	KIT
PDZK1IP1	26.0163	2.2293	0.370003	3.32241	0.000892421	0.026454	KIT
SNCG	7.23324	-4.01695	0.909433	-3.31739	0.000908615	0.0268874	CD49f
PRKAR2B	561.079	1.86002	0.259504	3.31408	0.000919462	0.0271615	KIT
CRACR2B	2164.57	2.5744	0.476004	3.30754	0.000941187	0.0277553	KIT
ACVR2A	772.668	-1.75938	0.229787	-3.30473	0.000950688	0.0279872	CD49f
SERPINE1	2388.16	-2.58	0.478225	-3.30387	0.000953586	0.0280243	CD49f
CHST1	59.3797	2.50626	0.456501	3.29958	0.000968295	0.0284078	KIT
ARMH4	559.865	-1.58681	0.178132	-3.29427	0.000986792	0.0288514	CD49f
MOXD1	69.3233	-3.63368	0.799469	-3.29429	0.000986724	0.0288514	CD49f
NAP1L3	184.205	-2.03132	0.313293	-3.29186	0.000995258	0.0290493	CD49f
RASSF2	447.638	2.23475	0.375407	3.28911	0.00100504	0.0292849	KIT
ITGA2	6195.41	-2.5342	0.466846	-3.28632	0.00101506	0.0295265	CD49f
LAMA5	7470.66	-1.34152	0.104008	-3.28357	0.001025	0.0297424	CD49f
TNPO1P3	6.8153	-4.91381	1.19203	-3.28331	0.00102596	0.0297424	CD49f
SLC9A7P1	7.49573	-3.69853	0.822275	-3.28178	0.00103153	0.0298532	CD49f
ATP13A4	52.6738	2.62862	0.496968	3.27711	0.00104875	0.0303003	KIT
COL6A6	10.5857	-5.05408	1.23849	-3.27341	0.00106259	0.0306485	CD49f
DSG3	1048.31	3.78331	0.850815	3.27134	0.00107038	0.0308211	KIT
KRT18	2454.1	1.92376	0.282588	3.26892	0.00107959	0.0310342	KIT
TPST2	225.601	-1.35143	0.107545	-3.26776	0.00108404	0.0311097	CD49f
USP11	2454.75	-1.47097	0.144481	-3.25976	0.00111507	0.0319468	CD49f
NNMT	174.492	-2.92137	0.589512	-3.25925	0.00111709	0.031951	CD49f
NCS1	1880.33	-1.67656	0.208217	-3.2493	0.00115689	0.0330342	CD49f
COL9A1	22052.1	-2.36326	0.419906	-3.24657	0.00116803	0.0332966	CD49f
NALCN	71.0769	3.15532	0.664986	3.24115	0.00119049	0.0338804	KIT
POSTN	16.036	-3.32863	0.719882	-3.23474	0.00121755	0.034593	CD49f
TENM1	55.1558	-2.84561	0.571618	-3.22874	0.00124336	0.0352676	CD49f
MISP3	62.3082	2.3061	0.404947	3.22537	0.0012581	0.0356266	KIT
CLDN9	10.287	4.28728	1.01956	3.22421	0.00126319	0.0357118	KIT
SPON2	167.857	2.58184	0.491249	3.22003	0.00128175	0.0361767	KIT
CD14	38.7359	2.31096	0.407348	3.21827	0.00128965	0.0363397	KIT
MAN1C1	76.8408	-2.1707	0.364601	-3.21092	0.00132313	0.0372216	CD49f
CHST11	234.694	-2.95327	0.608773	-3.20854	0.0013341	0.0374688	CD49f
RASSF5	141.221	2.19546	0.373323	3.20221	0.00136376	0.038239	KIT
LDLR	13152.4	-1.81367	0.254166	-3.20133	0.00136796	0.0382938	CD49f
CLVS2	14.0623	-4.82763	1.19733	-3.19679	0.00138965	0.0388376	CD49f
BMPER	278.691	-2.66591	0.521241	-3.19603	0.0013933	0.0388762	CD49f
RAB17	168.756	-2.02293	0.320154	-3.19513	0.00139769	0.0389349	CD49f
GPRASP1	477.827	-1.93302	0.292225	-3.19282	0.0014089	0.0391833	CD49f
CYP4F3	51.9857	3.36126	0.740492	3.18877	0.00142877	0.0396716	KIT
CYP21A1P	13.0183	-3.6907	0.844178	-3.18736	0.00143577	0.0398013	CD49f
ZNF385C	175.243	1.68158	0.214129	3.18304	0.00145736	0.0403344	KIT
FZD9	59.2912	2.05018	0.330025	3.18211	0.00146206	0.0403992	KIT
TMOD1	16.3618	4.16185	0.994315	3.17992	0.00147313	0.0406395	KIT
HEY1	132.822	2.0622	0.334197	3.17836	0.00148111	0.0407936	KIT
CCDC9B	522.149	1.87955	0.277111	3.17401	0.0015035	0.0413281	KIT
TMEM71	6.1863	4.40805	1.07386	3.17365	0.00150535	0.0413281	KIT
C1R	532.667	-1.82843	0.261384	-3.16938	0.00152765	0.0418214	CD49f
TFAP2B	34.7476	2.83896	0.580248	3.16927	0.0015282	0.0418214	KIT
SHANK2	2488.8	1.89444	0.282532	3.1658	0.00154659	0.042257	KIT
TNMD	26.0455	-7.4665	2.04481	-3.16239	0.00156478	0.0426858	CD49f
ANGPT1	18.7201	3.19774	0.695069	3.1619	0.00156742	0.0426897	KIT
NDNF	9.30484	-4.3762	1.06892	-3.15852	0.00158574	0.0429834	CD49f
PLXNA4	41.3796	2.53792	0.486873	3.15876	0.0015844	0.0429834	KIT
TMEM176B	83.1694	3.56357	0.811573	3.15877	0.00158438	0.0429834	KIT
AL122013.1	10.5348	-3.41221	0.764487	-3.15533	0.00160317	0.0433869	CD49f
SNCA	42.8323	-2.74501	0.554605	-3.1464	0.00165295	0.0446636	CD49f
SDK1	599.823	-1.79659	0.25327	-3.14522	0.00165961	0.0447729	CD49f
KCNIP1	6.24519	-4.76326	1.20159	-3.1319	0.00173676	0.0467804	CD49f
NRXN2	68.0734	-2.83919	0.587569	-3.13017	0.00174708	0.0469843	CD49f
TPPP2	5.83399	3.92978	0.936829	3.12734	0.00176398	0.0473645	KIT
ARL4D	202.676	-1.99775	0.319155	-3.12622	0.00177066	0.0474693	CD49f
OXGR1	9.43276	4.2317	1.03463	3.12352	0.00178704	0.0478333	KIT
NPTX2	350.417	-2.22523	0.393386	-3.11456	0.00184219	0.049079	CD49f
RHOJ	290.013	-2.33685	0.429222	-3.11459	0.00184198	0.049079	CD49f
SLC52A1	335.829	-2.3475	0.432616	-3.11477	0.00184086	0.049079	CD49f
CWH43	8.76032	5.04779	1.30123	3.11075	0.00186615	0.0496401	KIT
